# Optical Screening Identifies Chemical Modulators of Intracellular α-synuclein Aggregation

**DOI:** 10.64898/2026.07.04.736150

**Authors:** Lily Rothschild, Colter Giem, Aditya Bajaj, Jessica W. Luo, Kimberly L. Carey, Jacques Deguine, Ramnik J. Xavier

## Abstract

Parkinson’s disease (PD) is a movement disorder characterized by the accumulation of alpha-synuclein aggregates leading to dopaminergic neuron loss in the substantia nigra. While PD has been associated with environmental and microbiome changes, our ability to assess the mechanistic impact of these factors on synuclein aggregation in cells has remained limited. Here, we designed and optimized a high-throughput optical screening system to assess the effect of metabolites and small molecules on synuclein aggregation in cell lines expressing a synuclein-fluorescent protein fusion and treated with pre-formed fibrils (PFFs). Using this assay, we identified several compounds that modulate synuclein aggregate accumulation in cells, including harman, a β-carboline that led to reduced synuclein aggregation. We further investigated the transcriptional effect of harman and PFFs and identified changes in peroxiredoxins as a potential mechanism linking harman to aggregate accumulation. Altogether, this work establishes a pipeline to prioritize small molecules that can impact synuclein aggregate formation.
