## Supplementary Table 1 for "Optical Screening Identifies Chemical Modulators of Intracellular α-synuclein Aggregation"

### Sheet: Copy of KRT Template
RESOURCE TYPE	RESOURCE NAME	SOURCE	IDENTIFIER	NEW/REUSE	ADDITIONAL INFORMATION
Experimental model: Cell line	HEK-293T Cells	ATCC	CRL-3216	REUSE	RRID:CVCL_0063
Experimental model: Cell line	aSyn-GFP Cells	This paper	NA	NEW
Experimental model: Cell line	aSyn-GFP-mCherry Cells	This paper	NA	NEW
Recombinant DNA	EGFP-alphasynuclein-WT	Addgene	40822	REUSE	PMID: 10698681
Recombinant DNA	pRP[Exp]-mCherry/Puro-CAG>ORF_Stuffer	Vector Builder	VB010000-9290tfx	REUSE
Chemical, peptide, or recombinant protein	Chemical Library	Broad Institute	NA	NEW	Supplementary Table 2
Chemical, peptide, or recombinant protein	DAPI	Sigma-Aldrich	D9542	REUSE
Chemical, peptide, or recombinant protein	Geneticin Selective Antibiotic (G418 Sulfate)	Thermo Scientific	1013035	REUSE
Chemical, peptide, or recombinant protein	Hoechst 33342, trihydrochloride, trihydrate	Invitrogen	H3570	REUSE
Chemical, peptide, or recombinant protein	Human Recombinant Alpha Synuclein Pre-formed Fibrils (Type 1)	StressMarq Biosciences	SPR-322	REUSE
Chemical, peptide, or recombinant protein	Lipofectamine 3000 Transfection Reagent	Thermo Fisher Scientific	L3000001	REUSE
Chemical, peptide, or recombinant protein	Paraformaldehyde 32% solution, EM grade	EMS	Cat#15714	REUSE
Chemical, peptide, or recombinant protein	DMEM	Thermo Scientific	Cat#10569044	REUSE
Chemical, peptide, or recombinant protein	Dulbecco’s Phosphate Buffered Saline (DPBS)	Sigma-Aldrich	D8537	REUSE
Chemical, peptide, or recombinant protein	Fetal Bovine Serum (FBS)	ATCC	30-2020	REUSE
Chemical, peptide, or recombinant protein	HEPES Buffer (1M)	Thermo Scientific	15630080	REUSE
Chemical, peptide, or recombinant protein	Opti-MEM (Reduced Serum Medium)	Thermo Scientific	31985062	REUSE
Chemical, peptide, or recombinant protein	Penicillin-Streptomycin (10,000 U/mL)	Thermo Scientific	15140122	REUSE
Chemical, peptide, or recombinant protein	DMSO	Sigma-Aldrich	D5879-100ML	REUSE
Chemical, peptide, or recombinant protein	Agencourt RNAClean XP Beads	Beckman Coulter	A639867	REUSE
Chemical, peptide, or recombinant protein	dNTPs	Thermo Scientific	R0192	REUSE
Chemical, peptide, or recombinant protein	Recombinant RNase Inhibitor	Takara	2313B	REUSE
Chemical, peptide, or recombinant protein	1M Trehalose Solution	Life Science Adanced Technologies	TS1M-100	REUSE
Chemical, peptide, or recombinant protein	Maxima H minus reverse Transcriptase	Thermo Fisher Scientific	EP0753	REUSE
Chemical, peptide, or recombinant protein	0.1 M MgCl2	Sigma-Aldrich	M1028-10X1ML	REUSE
Chemical, peptide, or recombinant protein	KAPA HotStart HIFI PCR ReadyMix	KAPA Biosystems	KK2602	REUSE
Chemical, peptide, or recombinant protein	Ampure XP DNA SPRI beads	Beckman Coulter	A63881	REUSE
Chemical, peptide, or recombinant protein	TE Buffer	Teknova	T0228	REUSE
Chemical, peptide, or recombinant protein	Qubit dsDNA HS Assay Kit	Thermo Scientific	Q32851	REUSE
Chemical, peptide, or recombinant protein	Nextera XT DNA Library Preparation Kit	Illumina	FC-131-1096	REUSE
Chemical, peptide, or recombinant protein	Agilent D1000 ScreenTape	Agilent	5067-5584	REUSE
Chemical, peptide, or recombinant protein	Harman	MedChem Express	HY-101392	REUSE
Chemical, peptide, or recombinant protein	Retapamulin	Selleck Chem	S4056	REUSE
Chemical, peptide, or recombinant protein	Amsacrine	Adooq Biosciences	A13093	REUSE
Chemical, peptide, or recombinant protein	Carnosol	MedChem Express	HY-N0643	REUSE
Chemical, peptide, or recombinant protein	Bortezomib	Adooq Biosciences	A10160	REUSE
Oligonucleotide	TSO	Exiqon	[5’ - AAGCAGTGGTATCAACGCAGAGTACrGrG+G - 3’]	REUSE
Oligonucleotide	3' RT primer	IDT	5'-AAGCAGTGGTATCAACGCAGAGTACT(30)VN-3'	REUSE
Oligonucleotide	ISPCR	IDT	[5’ - AAGCAGTGGTATCAACGCAGAGT - 3’]	REUSE
Software/code	bcl-convert	Illumina	Version 4.2.7, https://support.illumina.com/downloads/bcl-convert-v4-2-7-installers.html	REUSE
Software/code	FastQC	http://www.bioinformatics.babraham.ac.uk/projects/fastqc/	Version 0.11.5, http://www.bioinformatics.babraham.ac.uk/projects/fastqc/	REUSE	RRID:SCR_014583
Software/code	kallisto	https://pachterlab.github.io/kallisto/about	Version 0.46.1, https://pachterlab.github.io/kallisto/about	REUSE	RRID:SCR_016582
Software/code	Tximport	https://github.com/mikelove/tximport	Version 1.38.2, https://github.com/mikelove/tximport	REUSE	RRID:SCR_016752
Software/code	DESeq2	http://bioconductor.org/packages/release/bioc/html/DESeq.html	Version 1.42.1, http://bioconductor.org/packages/release/bioc/html/DESeq.html	REUSE	RRID:SCR_000154
Software/code	GraphPad Prism	Graphpad Software	Version 10.6.1; www.graphpad.com/scientific-software/prism/	REUSE	RRID:SCR_002798
Software/code	FlowJo	BD Biosciences	Version 10.10.0; https://www.flowjo.com/flowjo10/overview	REUSE	RRID:SCR_008520
Software/code	Harmony	Revvity	Version 5.2, https://www.perkinelmer.com/uk/product/harmony-4-8-office-hh17000001	REUSE	RRID:SCR_018809
Software/code	SiMA	Revvity	Version 1.4.0.29; https://revvitysignals.com/image-artist	REUSE	RRID:SCR_024466
Software/code	Adobe Illustrator	Adobe	Version 30.2.1; https://www.adobe.com/products/illustrator.html	REUSE	RRID:SCR_010279
Software/code	Molecular Function Tool	PAN-GO Human Functionome	Version 2.0; https://functionome.geneontology.org	REUSE
Software/code	R	CRAN	Version 4.3.2, https://www.r-project.org/	REUSE	RRID:SCR_001905
Dataset	Raw imaging data and analysis	This paper	Pending	NEW	Raw imaging data, analysis pipeline, and tabular results to produce figure panels 1B-D, 2A-L, 3A-C, S1C-E, S2A-E, S3A-C
Dataset	GEO	This paper	GSE328400	NEW
Protocol	Optical Screening Method for Chemical Modulators of Alpha-Synuclein Aggregation in HEK-293T Cells	Protocols.io, ASAP Collaborative Research Network	https://protocols.io/view/optical-screening-method-for-chemical-modulators-o-c8syzwfw	NEW
Oligonucleotide	PRDX1.1	IDT	hs.Ri.PRDX1.13.1	REUSE
Oligonucleotide	PRDX1.2	IDT	hs.Ri.PRDX1.13.3	REUSE
Oligonucleotide	PRDX2.1	IDT	hs.Ri.PRDX2.13.1	REUSE
Oligonucleotide	PRDX2.2	IDT	hs.Ri.PRDX2.13.2	REUSE
Oligonucleotide	PRDX5.1	IDT	hs.Ri.PRDX5.13.1	REUSE
Oligonucleotide	PRDX5.2	IDT	hs.Ri.PRDX5.13.2	REUSE
Oligonucleotide	PRDX5.3	IDT	hs.Ri.PRDX5.13.3	REUSE
Oligonucleotide	Scrambled Negative Control DsiRNA, 1 nmol	IDT	51-01-19-08	REUSE
Oligonucleotide	PRDX1 Forward, CTTCACCTTTGTGTGCCCCA	IDT	NA	NEW
Oligonucleotide	PRDX1 Reverse, TCTTAGGTGTATTGACCCATGCT	IDT	NA	NEW
Oligonucleotide	PRDX2 Forward, CTGTCGGACTACAAAGGGAAG	IDT	NA	NEW
Oligonucleotide	PRDX2 Reverse, TGGGGCACACAAAAGTGAAG	IDT	NA	NEW
Oligonucleotide	PRDX5 Forward, GCGGGCTATATACTCGTCGG	IDT	NA	NEW
Oligonucleotide	PRDX5 Reverse, TCCTTCACTGTACCGTCTTGC	IDT	NA	NEW
Oligonucleotide	HPRT Forward, CCTGGCGTCGTGATTAGTGAT	Millipore Sigma	NA	REUSE
Oligonucleotide	HPRT Reverse, AGACGTTCAGTCCTGTCCATAA	Millipore Sigma	NA	REUSE
Chemical, peptide, or recombinant protein	Poly-L-lysine solution	Sigma Aldrich	P8920	REUSE
Chemical, peptide, or recombinant protein	Nuclease Free Duplex Buffer	IDT	11-01-03-01	REUSE
Chemical, peptide, or recombinant protein	Lipofectamine RNAiMAX	Invitrogen	13778030	REUSE
Critical commercial assay	Quick-RNA 96 Kit	Zymo	R1052	REUSE
Critical commercial assay	iTaq™ Universal SYBR® Green One-Step Kit, 100 x 20 µl rxns	Bio-RAD	1725150	REUSE
Critical commercial assay	Qubit RNA HS Assay Kit	Thermo Fisher	Q32855	REUSE
Other	PhenoPlate 96-well, black, optically clear flat-bottom, tissue-culture treated, lids, case of 40	Revvity	6055302	REUSE
Other	Armadillo PCR Plate, 96-well, clear, clear wells	Thermo Fisher	AB2396	REUSE
Other	Microseal 'B' PCR Plate Sealing Film, adhesive, optical	Bio-Rad	17010701	REUSE
