## Supplementary Table 2 for "Optical Screening Identifies Chemical Modulators of Intracellular α-synuclein Aggregation"

### Sheet: Sheet1
Compound Name	SMILES	Source	Catalog number	Concentration (mM)	32 Compound Validation Screen	Notes
(-)-Riboflavin	Cc1cc2nc3c(nc(=O)[nH]c3=O)n(C[C@H](O)[C@H](O)[C@H](O)CO)c2cc1C	Sigma-Aldrich	MFCD00005022	1	NO
(+)-delta-Tocopherol	CC(C)CCC[C@@H](C)CCC[C@@H](C)CCC[C@]1(C)CCc2cc(O)cc(C)c2O1	Sigma-Aldrich	T2028	1	NO
(+)-Sodium L-ascorbate	OC[C@H](O)[C@H]1OC(=O)C(=O)C1O	Sigma	A4034-100G	10	NO
(1H-indol-3-yl)oxidanesulfonic acid	OS(=O)(=O)Oc1c[nH]c2ccccc12	Enamine Ltd.	EN300-1268263	1	NO
(1Z)-1-Propene-1,2,3-tricarboxylic acid	OC(=O)C\C(=C/C(O)=O)C(O)=O	Aldrich Market Select	A000763546	1	NO
(2R,3R)-2-Hydroxy-3-methylpentanoic acid	CC[C@@H](C)[C@@H](O)C(O)=O	Enamine Ltd.	EN300-214785	1	NO
(2r)-2-(hexadecanoyloxy)-3-(tetradecanoyloxy)propyl 2-(trimethylammonio)ethyl phosphate	CCCCCCCCCCCCCCCC(=O)O[C@H](COC(=O)CCCCCCCCCCCCC)COP(O)(=O)OCC[N+](C)(C)C	Aldrich Market Select	AC1Q609E	1	NO
(2R)-2-Amino-3-sulfopropanoic acid	N[C@@H](CS(O)(=O)=O)C(O)=O	Labotest	LT00455733	10	NO
(2S)-2-{[(4S)-4-Amino-4-carboxybutanoyl]amino}pentanedioic acid	N[C@@H](CCC(=O)N[C@@H](CCC(O)=O)C(O)=O)C(O)=O	Indofine Chemical Company Inc.	04-1554	1	NO
(2S)-3-Hydroxy-2-methylpropanoic acid	C[C@@H](CO)C(O)=O	Sigma-Aldrich	MFCD08689601	1	NO
(3-Carboxypropyl)trimethylammonium chloride	C[N+](C)(C)CCCC(O)=O	Sigma	403245-1G	10	NO
(3beta,5alpha,6beta,24R)-Stigmastane-3,5,6-triol *	CCC(CCC(C)C1CCC2C3CC(O)C4(O)CC(O)CCC4(C)C3CCC12C)C(C)C	Sigma	PH002219	10	NO
(4E,7E,10E,13E,16E,19E)-4,7,10,13,16,19-Docosahexaenoic acid	CCC=CCC=CCC=CCC=CCC=CCC=CCCC(O)=O	Aldrich Market Select	A267106	10	YES
(R)-2-Hydroxyhexadecanoic acid *	CCCCCCCCCCCCCCC(O)C(O)=O	Sigma	MFCD00014343	10	NO
(S)-2-Hydroxybutyric acid	CC[C@H](O)C(O)=O	Sigma-Aldrich	MFCD01318568	10	NO
(S)-2-Ureidosuccinic acid	NC(=O)N[C@@H](CC(O)=O)C(O)=O	Sigma-Aldrich	MFCD01664827	10	NO
[(2-Amino-4-methylpentanoyl)amino]acetic acid	CC(C)C[C@H](N)C(=O)NCC(O)=O	Labotest	LT00054214	10	NO
[(3S,8R,9S,10R,13S,14S)-10,13-Dimethyl-17-oxo-1,2,3,4,7,8,9,11,12,14,15,16-dodecahydrocyclopenta[a]phenanthren-3-yl] hydrogen sulfate	C[C@]12CC[C@H]3[C@@H](CC=C4C[C@H](CC[C@]34C)OS(O)(=O)=O)[C@@H]1CCC2=O	Aldrich Market Select	AN-48499	1	NO
1-Hexadecanoyl-sn-glycerol	CCCCCCCCCCCCCCCC(=O)OC[C@@H](O)CO	Sigma-Aldrich	MFCD00042734	1	NO
1-Methyl-1,2,3,4-tetrahydroisoquinoline-6,7-diol	C[C@H]1NCCc2cc(O)c(O)cc12	Enamine Ltd.	EN300-34860	1	NO
1-Methyladenosine	Cn1cnc2n(cnc2c1=N)[C@@H]1O[C@H](CO)[C@@H](O)[C@H]1O	Combi-Blocks	QB-2888	1	NO
1-Methylhydantoin	CN1CC(=O)NC1=O	Sigma-Aldrich	M49887	1	NO
1-Oleoyl-rac-glycerol	CCCCCCCC\C=C/CCCCCCCC(=O)OC[C@@H](O)CO	Sigma-Aldrich	MFCD00042735	1	YES
1-Oleoyl-sn-glycero-3-phosphocholine	CCCCCCCC\C=C/CCCCCCCC(=O)OCC(O)COP(O)(=O)OCC[N+](C)(C)C	Sigma	L1881-5MG	10	NO
1-Palmitoyl-2-hydroxy-sn-glycero-3-phosphoethanolamine	CCCCCCCCCCCCCCCC(=O)OC[C@@H](O)COP(O)(=O)OCCN	Cayman	26011	10	NO
1-Palmitoyl-2-oleoyl-sn-glycero-3-phosphocholine	CCCCCCCCCCCCCCCC(=O)OC[C@@H](COP(O)(=O)OCC[N+](C)(C)C)OC(=O)CCCCCCCC=CCCCCCCCC	Angene Chemical	AGN-PC-0R2S04	10	NO
1-Palmitoyl-sn-glycero-3-phosphocholine	CCCCCCCCCCCCCCCC(=O)OCC(O)COP(O)(=O)OCC[N+](C)(C)C	Sigma	L5254-50MG	10	NO
1-Pentadecanoyl-rac-glycerol	CCCCCCCCCCCCCCC(=O)OC[C@@H](O)CO	Sigma-Aldrich	MFCD00673483	1	YES
1,11-Undecanedicarboxylic acid *	OC(=O)CCCCCCCCCCCC(O)=O	Sigma	MFCD00002740	1	NO
1,2,3,4-Tetrahydro-b-carboline-1,3-dicarboxylic acid *	OC(=O)C1Cc2c([nH]c3ccccc23)C(N1)C(O)=O	Alinda	ALBB-029883	10	NO
1,2,4-Trimethylbenzene	Cc1ccc(C)c(C)c1	Sigma	T73601-25ML	10	NO
12-Hydroxydodecanoic acid *	OCCCCCCCCCCCC(O)=O	Labotest	LTBB004493	10	NO
13-Methylmyristic Acid	CC(C)CCCCCCCCCCCC(O)=O	Cayman	24811	1	NO
15-Methylpalmitic Acid	CC(C)CCCCCCCCCCCCCC(O)=O	Cayman	24814	1	YES
2-(10-Heptadecenyl)-6-hydroxybenzoic acid *	CCCCCC\C=C/CCCCCCCCCc1cccc(O)c1C(O)=O	AvaChem	2526	10	NO
2-(4-Hydroxycyclohexyl)acetic acid	OC1CCC(CC(O)=O)CC1	Aldrich Market Select	A188647	1	NO
2-(6-Amino-9H-purin-9-yl)-5-((methylthio)methyl)tetrahydrofuran-3,4-diol	CSC[C@H]1O[C@@H]([C@H](O)[C@@H]1O)n1cnc2c(N)ncnc12	Aldrich Market Select	A191757	1	NO
2-(Carbamoylamino)propanoic acid	C[C@H](NC(N)=O)C(O)=O	Enamine Ltd.	EN300-00271	10	NO
2-(Diaminomethyleneamino)acetic acid	NC(=N)NCC(O)=O	Aldrich Market Select	A001593275	1	NO
2-(Methylamino)ethane-1-sulfonic acid	CNCCS(O)(=O)=O	Enamine Ltd.	EN300-2982155	10	NO
2-[Carbamoyl(methyl)amino]acetic acid	CN(CC(O)=O)C(N)=O	Enamine Ltd.	EN300-15305	1	NO
2-Acetamido-5-ureidopentanoic acid	CC(=O)N[C@@H](CCCNC(N)=O)C(O)=O	Aldrich Market Select	A209497	1	YES
2-Acetylpyrazine *	CC(=O)c1cnccn1	Enamine	EN300-67311	10	NO
2-Acetylpyrrolidine *	CC(=O)C1CCCN1	J&W PharmLab	75R0357S	10	NO
2-Amino-3-(4-hydroxy-3-methoxyphenyl)propanoic acid	COc1cc(C[C@H](N)C(O)=O)ccc1O	Enamine Ltd.	EN300-305030	1	NO
2-Amino-4-[[5-(6-aminopurin-9-yl)-3,4-dihydroxy-tetrahydrofuran-2-yl]methylsulfanyl]butanoic acid	N[C@@H](CCSC[C@H]1O[C@@H]([C@@H](O)[C@@H]1O)n1cnc2c(N)ncnc12)C(O)=O	Aldrich Market Select	AN-10257	1	NO
2-Amino-5-phenylpyridine *	Nc1ccc(cn1)-c1ccccc1	Enamine	EN300-51094	10	NO
2-Aminophenol	Nc1ccccc1O	Sigma-Aldrich	MFCD00007690	1	YES
2-Heptadecanone *	CCCCCCCCCCCCCCCC(C)=O	Sigma	MFCD00026615	10	NO
2-hydroxy-3-(1H-imidazol-5-yl)propanoic acid	O[C@H](Cc1cnc[nH]1)C(O)=O	Enamine Ltd.	EN300-1452062	1	NO
2-Hydroxydecanoic acid	CCCCCCCC[C@@H](O)C(O)=O	Life Chemicals Inc.	F9995-2768	1	NO
2-Hydroxymyristic acid *	CCCCCCCCCCCCC(O)C(O)=O	Cayman	90390	10	NO
2-Methyl-1-phenyl-2-propanyl butyrate *	CCCC(=O)OC(C)(C)Cc1ccccc1	Sigma	MFCD00027132	10	NO
2-Methylglutaric acid	C[C@@H](CCC(O)=O)C(O)=O	Sigma-Aldrich	MFCD00002661	10	NO
2-Palmitoylglycerol	CCCCCCCCCCCCCCCC(=O)OC(CO)CO	Sigma	75614-25MG	10	NO
2-Pentanamido-3-phenylpropanoic acid	CCCCC(=O)N[C@@H](Cc1ccccc1)C(O)=O	Enamine Ltd.	EN300-124658	1	NO
2-Phenylethyl octanoate *	CCCCCCCC(=O)OCCc1ccccc1	Sigma	MFCD00209536	10	NO
2,3-dihydroxypropyl dihydrogen phosphate	OC[C@H](O)COP(O)(O)=O	Sigma-Aldrich	MFCD00152510	10	NO
2,5-Dimethyl-2,4-hexadiene *	CC(C)=CC=C(C)C	ChemBridge	B67768	10	NO
2,5,8-Trimethyl-2-(4,8,12-trimethyltridecyl)chroman-6-ol	CC(C)CCC[C@@H](C)CCC[C@@H](C)CCC[C@]1(C)CCc2c(C)c(O)cc(C)c2O1	Aldrich Market Select	AN-17486	10	NO
2,6-Di-tert-butyl-1,4-benzenediol *	CC(C)(C)c1cc(O)cc(c1O)C(C)(C)C	AMS	A001466278	10	NO
2,6-Di-tert-butyl-4-ethylphenol *	CCc1cc(c(O)c(c1)C(C)(C)C)C(C)(C)C	Sigma	MFCD00017366	10	YES
2,6-Dimethylaniline *	Cc1cccc(C)c1N	ChemBridge	B40862	10	NO
2'-Deoxycytidine 5'-monophosphate	Nc1ccn([C@H]2C[C@H](O)[C@@H](COP(O)(O)=O)O2)c(=O)n1	Sigma-Aldrich	D7750	1	NO
2'-O-Methyluridine	CO[C@@H]1[C@H](O)[C@@H](CO)O[C@H]1n1ccc(=O)[nH]c1=O	Sigma-Aldrich	MFCD00056054	1	NO
3-(3-Hydroxyphenyl)propionic acid	OC(=O)CCc1cccc(O)c1	Sigma-Aldrich	91779	10	NO
3-(Propionyloxy)-4-(trimethylammonio)butanoate	CCC(=O)O[C@@H](CC(O)=O)C[N+](C)(C)C	Medchemexpress	HY-113092	1	NO
3-Aminopiperidine-2,6-dione	N[C@@H]1CCC(=O)NC1=O	Combi-Blocks	QC-2504	1	NO
3-Carboxy-4-methyl-5-propyl-2-furanpropionic acid *	CCCc1oc(CCC(O)=O)c(C(O)=O)c1C	Cayman	10007133	10	NO
3-Hydroxy-3-methyl-butanoate	CC(C)(O)CC(O)=O	Aldrich Market Select	AN-32068	1	NO
3-Hydroxy-3-methylglutaric acid	CC(O)(CC(O)=O)CC(O)=O	Sigma-Aldrich	MFCD00002712	1	NO
3-Hydroxyanthranilic acid *	Nc1c(O)cccc1C(O)=O	ChemBridge	B4852	1	YES
3-Hydroxyphenylacetic acid	OC(=O)Cc1cccc(O)c1	Sigma-Aldrich	MFCD00004337	1	NO
3-Methyl-2-oxovaleric acid	CC[C@@H](C)C(=O)C(O)=O	Sigma-Aldrich	MFCD00002582	10	NO
3-Methylcrotonylglycine *	CC(C)=CC(=O)NCC(O)=O	Otava	1375272	10	NO
3-Ureidopropionic acid	NC(=O)NCCC(O)=O	Sigma-Aldrich	MFCD00043023	1	NO
3,4-Dihydro-6-methoxy-2,2-dimethyl-2H-1-benzopyran-4-ol *	COc1ccc2OC(C)(C)CC(O)c2c1	ChemDiv	FF01-6810	10	NO
4-Guanidinobutyric acid	NC(=N)NCCCC(O)=O	Sigma	G6503-1G	1	NO
4-Hydroxy-1-(2-pyrrolidinylcarbonyl)proline	O[C@H]1C[C@H](N(C1)C(=O)[C@@H]1CCCN1)C(O)=O	Sigma-Aldrich	MFCD03548016	1	NO
4-Hydroxy-3-methylacetophenone *	CC(=O)c1ccc(O)c(C)c1	Enamine	Z57221419	10	NO
4-Hydroxyphenylacetic acid	OC(=O)Cc1ccc(O)cc1	Sigma-Aldrich	MFCD00004347	1	NO
4-Imidazoleacrylic acid	OC(=O)\C=C\c1c[nH]cn1	Sigma	859796-5G	1	NO
4-Methyl-2-oxovaleric acid	CC(C)CC(=O)C(O)=O	Sigma-Aldrich	MFCD00066204	10	NO
4-Methylcatechol	Cc1ccc(O)c(O)c1	Sigma	M34200-5G	10	YES
4-Methyldibenzothiophene *	Cc1cccc2c1sc1ccccc21	Sigma	MFCD00216258	10	NO
4-Pyridoxic acid *	Cc1ncc(CO)c(C(O)=O)c1O	Sigma	MFCD00006334	10	NO
4'-Hydroxymephenytoin *	CCC1(NC(=O)N(C)C1=O)c1ccc(O)cc1	Sigma	H146	10	NO
5-(Acetylamino)-3,5-dideoxy-D-glycero-D-galacto-non-2-ulopyranosonic acid	CC(=O)N[C@@H]1[C@@H](O)C[C@@](O)(O[C@H]1[C@H](O)[C@H](O)CO)C(O)=O	Sigma-Aldrich	MFCD22200829	1	NO
5'-Deoxyadenosine *	C[C@H]1O[C@H]([C@H](O)[C@@H]1O)n1cnc2c(N)ncnc12	Sigma	MFCD00056003	10	NO
6-Hydroxynicotinic acid	OC(=O)c1ccc(=O)[nH]c1	Sigma-Aldrich	MFCD00006277	1	NO
7-Methyladenine *	Cn1cnc2ncnc(N)c12	Bionet	TS-00058	10	NO
7-Sulfocholic acid *	C[C@H](CCC(O)=O)[C@H]1CC[C@H]2[C@@H]3[C@@H](C[C@@H]4C[C@H](O)CC[C@]4(C)[C@H]3C[C@H](O)[C@]12C)OS(O)(=O)=O	Cayman	9002532	10	NO
9-((2R,3R,4S,5R)-3,4-Dihydroxy-5-(hydroxymethyl)tetrahydrofuran-2-yl)-1-methyl-1,9-dihydro-6H-purin-6-one	Cn1cnc2n(cnc2c1=O)[C@@H]1O[C@H](CO)[C@@H](O)[C@H]1O	Medchemexpress	HY-113139	1	NO
Abacavir *	Nc1nc(NC2CC2)c2ncn([C@@H]3C[C@H](CO)C=C3)c2n1	Sigma	MFCD00903850	10	NO
Acebutolol *	CCCC(=O)Nc1ccc(OCC(O)CNC(C)C)c(c1)C(C)=O	Sigma	NA	10	NO
Adenine	Nc1ncnc2[nH]cnc12	Sigma	A2786-5G	10	NO
Alpha-Hydroxymetoprolol *	COCC(O)c1ccc(OCC(O)CNC(C)C)cc1	ChemBridge	CC4736	10	NO
Alpha-Methyldopamine *	CC(CC1=CC(=C(C=C1)O)O)NC	Enamine	EN300-150878	10	YES
Alpha-Tocopherol acetate *	CC(C)CCCC(C)CCCC(C)CCCC1(C)CCc2c(C)c(OC(C)=O)c(C)c(C)c2O1	Labotest	LT00441285	10	NO
Amsacrine *	COc1cc(NS(C)(=O)=O)ccc1Nc1c2ccccc2nc2ccccc12	Adooq	A13093	10	YES
Anserine *	Cn1cncc1C[C@H](NC(=O)CCN)C(O)=O	ChemBridge	YB24424-100MG	10	NO
Apomorphine *	CN1CCc2cccc-3c2[C@H]1Cc1ccc(O)c(O)c-31	Sigma	MFCD00137578	10	YES
Arachidonic acid	CCCCC\C=C/C\C=C/C\C=C/C\C=C/CCCC(O)=O	Sigma	A3611-10MG	10	YES
Aspartylglucosamine	CC(=O)N[C@@H]1[C@@H](O)[C@H](O)[C@@H](CO)O[C@H]1NC(=O)C[C@H](N)C(O)=O	Chem Impex International	8379	1	NO
Atenolol *	CC(C)NCC(O)COc1ccc(CC(N)=O)cc1	ChemBridge	YB45546-1G	10	NO
Azelaic acid	OC(=O)CCCCCCCC(O)=O	Sigma	246379-25G	1	NO
Bambuterol *	CN(C)C(=O)Oc1cc(OC(=O)N(C)C)cc(c1)C(O)CNC(C)(C)C	Sigma	NA	10	NO
Behenic acid	CCCCCCCCCCCCCCCCCCCCCC(O)=O	Sigma-Aldrich	MFCD00002807	1	YES
Benzidine*	Nc1ccc(cc1)-c1ccc(N)cc1	Enamine	EN300-18328	10	NO
Beta-Leucine *	CC(C)[C@@H](N)CC(O)=O	Sigma	MFCD01076233	10	NO
Beta-Sitosterol 3-O-beta-D-galactopyranoside *	CCC(CCC(C)C1CCC2C3CC=C4CC(CCC4(C)C3CCC12C)OC1OC(CO)C(O)C(O)C1O)C(C)C	ChemBridge	CB20517	10	NO
Biotinyl-L-lysine	N[C@@H](CCCCNC(=O)CCCC[C@@H]1SC[C@@H]2NC(=O)N[C@H]12)C(O)=O	Sigma-Aldrich	MFCD00077319	1	NO
Bortezomib *	CC(C)C[C@H](NC(=O)[C@H](Cc1ccccc1)NC(=O)c1cnccn1)B(O)O	Adooq	A10160	10	YES
Butyl butyryllactate *	CCCCOC(=O)C(C)OC(=O)CCC	Sigma	MFCD00027213	10	NO
Butyl salicylate *	CCCCOC(=O)c1ccccc1O	Sigma	MFCD00020038	10	NO
Butyric acid	CCCC(O)=O	Sigma	B103500-100ML	1	NO
Butyryl-L-carnitine	CCCC(=O)O[C@H](CC(O)=O)C[N+](C)(C)C	Sigma-Aldrich	42623	1	NO
C16 Lactosylceramide (d18:1/16:0)	CCCCCCCCCCCCCCCC(=O)N[C@@H](CO[C@@H]1O[C@H](CO)[C@@H](O[C@@H]2O[C@H](CO)[C@H](O)[C@H](O)[C@H]2O)[C@H](O)[C@H]1O)[C@H](O)\C=C\CCCCCCCCCCCCC	Cayman	24352	10	NO
C2 Ceramide (d18:1/2:0)	CCCCCCCCCCCCC\C=C\[C@@H](O)[C@H](CO)NC(C)=O	Cayman	62510	1	NO
C20 Ceramide (d18:1/20:0)	CCCCCCCCCCCCCCCCCCCC(=O)N[C@@H](CO)[C@H](O)\C=C\CCCCCCCCCCCCC	Cayman	10724	10	NO
Cadaverine	NCCCCCN	Sigma	33211-10ML-F	10	NO
Calcidiol *	C[C@H](CCCC(C)(C)O)[C@H]1CC[C@H]2\C(CCC[C@]12C)=C\C=C1\C[C@@H](O)CCC1=C	Adooq	A11367	10	YES
Calcitriol *	C[C@H](CCCC(C)(C)O)[C@H]1CC[C@H]2\C(CCC[C@]12C)=C\C=C1\C[C@@H](O)C[C@H](O)C1=C	Adooq	A10173	10	NO
Caprylic acid	CCCCCCCC(O)=O	Sigma	C2875	10	NO
Carnosol	CC(C)c1cc2[C@@H]3C[C@H]4C(C)(C)CCC[C@]4(C(=O)O3)c2c(O)c1O	ChemBridge	TZ1446	10	YES
Carteolol *	CC(C)(C)NCC(O)COc1cccc2NC(=O)CCc12	AvaChem	NA	10	NO
Ceramide	CCCCCCCCCCCCCCCC(=O)N[C@H](CO)[C@@H](O)C=CCCCCCCCCCCCCC	LKT	C1867	1	NO
Chenodeoxycholate	C[C@H](CCC(O)=O)[C@H]1CC[C@H]2[C@@H]3[C@H](O)C[C@@H]4C[C@H](O)CC[C@]4(C)[C@H]3CC[C@]12C	Enamine	Z1270387252	10	NO
Cholecalciferol *	CC(C)CCC[C@@H](C)[C@H]1CC[C@H]2\C(CCC[C@]12C)=C\C=C1\C[C@@H](O)CCC1=C	ChemBridge	TZ1749	10	YES
Cholesteryl oleate	CCCCCCCC\C=C/CCCCCCCC(=O)O[C@H]1CC[C@]2(C)[C@H]3CC[C@]4(C)[C@H](CC[C@H]4[C@@H]3CC=C2C1)[C@H](C)CCCC(C)C	Sigma	C9253-100MG	10	NO
Choline glycerophosphate	C[N+](C)(C)CCOP(O)(=O)OC[C@H](O)CO	Combi-Blocks	QA-7160	1	NO
cis-4,7,10,13,16,19-Docosahexaenoic acid	CC\C=C/C\C=C/C\C=C/C\C=C/C\C=C/C\C=C/CCC(O)=O	Sigma	D2534-25MG	10	YES
cis-8,11,14-Eicosatrienoic acid	CCCCC\C=C/C\C=C/C\C=C/CCCCCCC(O)=O	Sigma	E4504-10MG	10	NO
Creatine	CN(CC(O)=O)C(N)=N	Sigma	C0780-50G	1	NO
Cyclohexylamine	NC1CCCCC1	Sigma	240648-5ML	10	NO
Cyromazine *	Nc1nc(N)nc(NC2CC2)n1	Sigma	MFCD00078650	10	NO
D-alpha-Tocotrienol	CC(C)=CCC\C(C)=C\CC\C(C)=C\CC[C@]1(C)CCc2c(C)c(O)c(C)c(C)c2O1	Sigma-Aldrich	68814	10	YES
D-Glucurono-6,3-lactone *	O[C@@H]1O[C@H]2[C@H](OC(=O)[C@@H]2O)[C@H]1O	TimTec	ST092335	10	YES
D-Glyceric acid sodium salt	OC[C@@H](O)C(O)=O	Sigma	61786-10MG	10	NO
D-Pantothenic acid hemicalcium salt	CC(C)(CO)C(O)C(=O)NCCC(O)=O	Sigma	P5155-100G	10	NO
D-Sphingosine	CCCCCCCCCCCCC\C=C\C(O)C(N)CO	Sigma	S7049-5MG	10	NO
Deoxycholic acid	C[C@H](CCC(O)=O)[C@H]1CC[C@H]2[C@@H]3CC[C@@H]4C[C@H](O)CC[C@]4(C)[C@H]3C[C@H](O)[C@]12C	Sigma-Aldrich	D2510	1	NO
Desglucocheirotoxin *	CC1OC(OC2CCC3(C=O)C4CCC5(C)C(CCC5(O)C4CCC3(O)C2)C2=CC(=O)OC2)C(O)C(O)C1O	ChemDiv	N045-0006	10	YES
Desglymidodrine *	COc1ccc(OC)c(c1)C(O)CN	Enamine	Z380844680	10	NO
Di-2-propenyl sulfide *	C=CCSCC=C	Labotest	LTBB001422	10	NO
Dibutyl decanedioate *	CCCCOC(=O)CCCCCCCCC(=O)OCCCC	Sigma	MFCD00027218	10	NO
Dibutyl malate *	CCCCOC(=O)CC(O)C(=O)OCCCC	Sigma	MFCD00059251	10	NO
Didanosine *	OC[C@@H]1CC[C@@H](O1)n1cnc2c(O)ncnc12	ChemBridge	B12003	10	NO
Diethyl tartrate *	CCOC(=O)C(O)C(O)C(=O)OCC	Princeton	OSSL_963985	10	NO
Diflufenican *	Fc1ccc(NC(=O)c2cccnc2Oc2cccc(c2)C(F)(F)F)c(F)c1	Sigma	MFCD01311804	10	NO
Dimethadione *	CC1(C)OC(=O)NC1=O	ChemBridge	B22232	1	NO
Diosbulbin B *	CC12CC(OC11CC(OC1=O)C1C3CC(CC21)OC3=O)c1ccoc1	ChemBridge	CB20556	10	NO
Dipropyl hexanedioate *	CCCOC(=O)CCCCC(=O)OCCC	Sigma	MFCD00048696	10	NO
DL-3-Aminoisobutyric acid	C[C@@H](CN)C(O)=O	Sigma-Aldrich	217794	1	NO
DL-3-Phenyllactic acid	O[C@@H](Cc1ccccc1)C(O)=O	Sigma-Aldrich	MFCD00065928	10	NO
DL-Dihydrosphingosine	CCCCCCCCCCCCCCC[C@@H](O)[C@@H](N)CO	Sigma-Aldrich	MFCD00051176	1	NO
DL-Phenylalanyl-DL-phenylalanyl	N[C@@H](Cc1ccccc1)C(=O)N[C@@H](Cc1ccccc1)C(O)=O	Sigma-Aldrich	MFCD00020424	1	NO
Docosapentaenoic acid	CC\C=C/C\C=C/C\C=C/C\C=C/C\C=C/CCCCCC(O)=O	Indofine	111674	1	YES
Dodecanedioic acid	OC(=O)CCCCCCCCCCC(O)=O	Sigma	D1009-100G	10	NO
Duloxetine *	CNCC[C@H](Oc1cccc2ccccc12)c1cccs1	AvaChem	2477	10	NO
Ecabet *	CC(C)c1cc2CC[C@H]3[C@@](C)(CCC[C@]3(C)c2cc1S(O)(=O)=O)C(O)=O	Sigma	MFCD11044526	1	NO
Eicosapentaenoic acid (cis-)	CC\C=C/C\C=C/C\C=C/C\C=C/C\C=C/CCCC(O)=O	Sigma	44864-100MG	1	YES
Ercalcitriol *	C[C@H](\C=C\[C@H](C)C(C)(C)O)[C@H]1CC[C@H]2\C(CCC[C@]12C)=C\C=C1\C[C@@H](O)C[C@H](O)C1=C	Cayman	11174	10	YES
Ethyl 2-pyrrolecarboxylate *	CCOC(=O)c1ccc[nH]1	ChemBridge	CC10623	10	NO
Ethyl N-ethylanthranilate *	CCNc1ccccc1C(=O)OCC	Enamine	EN300-79137	10	NO
Ethyl pentanoate *	CCCCC(=O)OCC	Sigma	MFCD00009479	10	NO
Ethylene brassylate *	O=C1CCCCCCCCCCCC(=O)OCCO1	Sigma	MFCD00046977	10	NO
Euxanthone *	Oc1ccc2oc3cccc(O)c3c(=O)c2c1	ChemBridge	CB30449	10	NO
Flunarizine *	Fc1ccc(cc1)C(N1CCN(C\C=C\c2ccccc2)CC1)c1ccc(F)cc1	TimTec	ST024768	10	YES
Galantamine *	COc1ccc2CN(C)CC[C@@]34C=C[C@H](O)C[C@@H]3Oc1c24	ChemBridge	TZ2680	1	NO
gamma-Aminobutyric acid	NCCCC(O)=O	Sigma-Aldrich	MFCD00008226	1	NO
gamma-L-Glutamyl-L-alanine	C[C@H](NC(=O)CC[C@H](N)C(O)=O)C(O)=O	Sigma-Aldrich	483834	1	NO
Glycerol tribenzoate *	O=C(OCC(COC(=O)c1ccccc1)OC(=O)c1ccccc1)c1ccccc1	Sigma	MFCD00020677	10	NO
Glycerol tributanoate *	CCCC(=O)OCC(COC(=O)CCC)OC(=O)CCC	Sigma	MFCD00009392	10	NO
Glycerol tripropanoate *	CCC(=O)OCC(COC(=O)CC)OC(=O)CC	Sigma	MFCD00027005	10	NO
glycyl-L-valine	CC(C)[C@H](NC(=O)CN)C(O)=O	Sigma-Aldrich	MFCD00025582	1	NO
Guanosine 3',5'-cyclic monophosphate	Nc1nc(O)c2ncn([C@H]3O[C@H]4COP(O)(=O)O[C@@H]4[C@H]3O)c2n1	Sigma-Aldrich	G7504	1	NO
Harman *	Cc1nccc2c3ccccc3[nH]c12	ChemBridge	FT42-2474	10	YES
Hexadecanedioic acid	OC(=O)CCCCCCCCCCCCCCC(O)=O	ChemBridge	B16512	10	NO
Hexanoic acid	CCCCCC(O)=O	Sigma	153745-2.5G	10	NO
Histamine	NCCc1cnc[nH]1	Sigma	H7125-1G	10	NO
Homocysteine thiolactone *	NC1CCSC1=O	Princeton	NA	10	NO
Hydrocinnamic acid	OC(=O)CCc1ccccc1	Sigma	135232-5G	10	NO
Indole-3-acetic acid	OC(=O)Cc1c[nH]c2ccccc12	Enamine	EN300-17303	1	NO
Indolepropionic acid	OC(=O)CCc1c[nH]c2ccccc12	Enamine	EN300-20789	1	NO
Isobutyl octanoate *	CCCCCCCC(=O)OCC(C)C	Sigma	MFCD00059444	10	NO
Isobutyrylglycine	CC(C)C(=O)NCC(O)=O	Sigma-Aldrich	MFCD09043666	10	NO
Isocarbamid *	CC(C)CNC(=O)N1CCNC1=O	Sigma	36134	10	NO
Isopropyl formate *	CC(C)OC=O	Sigma	MFCD00014127	10	NO
Isopropyl hexanoate *	CCCCCC(=O)OC(C)C	TCI	C0841	10	NO
Isoproterenol *	CC(C)NCC(O)c1ccc(O)c(O)c1	Princeton	NA	10	NO
Isovaleric acid	CC(C)CC(O)=O	Sigma	129542-100ML	10	NO
Isovanillic acid *	COc1ccc(cc1O)C(O)=O	Enamine	EN300-99197	10	NO
Kynurenic acid	OC(=O)c1cc(=O)c2ccccc2[nH]1	Sigma-Aldrich	MFCD00006753	1	NO
L-(-)-Fucose	C[C@@H]1OC(O)[C@@H](O)[C@H](O)[C@@H]1O	Sigma	F2252-10MG	10	NO
L-(+)-Lactic acid	C[C@H](O)C(O)=O	Sigma	L1750-10G	10	NO
L-1,2,3,4-Tetrahydro-beta-carboline-3-carboxylic acid *	OC(=O)C1Cc2c(CN1)[nH]c1ccccc21	Sigma	MFCD00204332	10	NO
L-Alanine, 3-(methylsulfinyl)-(9CI)	C[S@@](=O)C[C@@H](N)C(O)=O	Aldrich Market Select	AC1Q5R19	1	NO
L-allo-Threonine	C[C@H](O)[C@H](N)C(O)=O	Sigma-Aldrich	210269	1	NO
L-b-Oleoyl-g-palmitoyl-a-lecithin	CCCCCCCCCCCCCCCC(=O)OC[C@H](COP(O)(=O)OCC[N+](C)(C)C)OC(=O)CCCCCCC\C=C/CCCCCCCC	Chem Impex International	16391	1	NO
L-Cysteinesulfinic acid	N[C@@H](C[S@@](O)=O)C(O)=O	Sigma-Aldrich	MFCD00044889	10	NO
L-Hydroxyproline	O[C@H]1CN[C@@H](C1)C(O)=O	Sigma-Aldrich	MFCD03414107	1	NO
L-isoleucylglycine	CC[C@H](C)[C@H](N)C(=O)NCC(O)=O	Sigma-Aldrich	MFCD00037777	1	NO
L-N-(1H-Indol-3-ylacetyl)aspartic acid *	OC(=O)CC(NC(=O)Cc1c[nH]c2ccccc12)C(O)=O	Sigma	MFCD00050396	10	NO
L-prolyl-L-glycine *	OC(=O)CNC(=O)C1CCCN1	Enamine	EN300-151470	10	NO
L-Pyroglutamic acid	OC(=O)[C@@H]1CCC(=O)N1	Sigma-Aldrich	MFCD00005272	1	NO
L-Saccharopine	N[C@@H](CCCCN[C@@H](CCC(O)=O)C(O)=O)C(O)=O	Sigma-Aldrich	MFCD00056743	1	NO
L-threo-Sphingosine	CCCCCCCCCCCCC\C=C\[C@H](O)[C@@H](N)CO	Cayman	10010541	10	YES
L-Thyronine *	N[C@@H](Cc1ccc(Oc2ccc(O)cc2)cc1)C(O)=O	Sigma	MFCD00063070	10	NO
L-Tryptophan	N[C@@H](Cc1c[nH]c2ccccc12)C(O)=O	Sigma	T0254-5G	10	NO
L-Valylglycine	CC(C)[C@H](N)C(=O)NCC(O)=O	Sigma-Aldrich	MFCD03548064	1	NO
Latanoprost *	CC(C)OC(=O)CCC\C=C/C[C@H]1[C@@H](O)C[C@@H](O)[C@@H]1CC[C@@H](O)CCc1ccccc1	AvaChem	2628	10	NO
Leucinic acid *	CC(C)CC(O)C(O)=O	Princeton	OSSL_297960	10	NO
Leucyl-Leucine *	CC(C)CC(N)C(=O)NC(CC(C)C)C(O)=O	Sigma	MFCD00026508	10	NO
Leucyl-phenylalanine *	CC(C)C[C@@H](N)C(=O)N[C@@H](Cc1ccccc1)C(O)=O |&1:4,&2:9,r|	Labotest	LT00772072	1	NO
Lignoceric acid	CCCCCCCCCCCCCCCCCCCCCCCC(O)=O	Sigma-Aldrich	L6641	10	NO
Linamarin *	CC(C)(O[C@@H]1O[C@H](CO)[C@@H](O)[C@H](O)[C@H]1O)C#N	Sigma	68264	10	NO
Linoleic acid	CCCCC\C=C/C\C=C/CCCCCCCC(O)=O	Sigma	L1376-500MG	1	NO
Linolenic acid	CC\C=C/C\C=C/C\C=C/CCCCCCCC(O)=O	Sigma	L2376-500MG	1	NO
Linoleoyl ethanolamide	CCCCC\C=C/C\C=C/CCCCCCCC(=O)NCCO	Cayman	90155-10MG	10	NO
m-Tyramine *	NCCc1cccc(O)c1	Princeton	OSSL_298097	10	NO
Maleamic acid	NC(=O)\C=C/C(O)=O	Sigma-Aldrich	445495	1	NO
Maltotriose	OC[C@H]1O[C@H](O[C@H]2[C@H](O)[C@@H](O)[C@@H](O[C@H]3[C@H](O)[C@@H](O)[C@@H](O)O[C@@H]3CO)O[C@@H]2CO)[C@H](O)[C@@H](O)[C@@H]1O	Combi-Blocks	QB-2817	10	NO
Maslinic acid *	CC1(C)CC[C@@]2(CC[C@]3(C)C(=CC[C@@H]4[C@@]5(C)C[C@@H](O)[C@H](O)C(C)(C)[C@@H]5CC[C@@]34C)[C@@H]2C1)C(O)=O	Sigma	MFCD00049293	10	NO
Methylisoeugenol *	COc1ccc(\C=C/C)cc1OC	ChemBridge	YB30692-5MG	10	NO
Methylmalonic acid	CC(C(O)=O)C(O)=O	Sigma-Aldrich	M54058	10	NO
Monomenthyl succinate *	CC(C)C1CCC(C)CC1OC(=O)CCC(O)=O	ChemBridge	CC238548	10	NO
Myristic acid	CCCCCCCCCCCCCC(O)=O	Sigma-Aldrich	MFCD00002744	1	NO
N-(2-Amino-4-methylpentanoyl)isoleucine	CC[C@@H](C)[C@H](NC(=O)[C@@H](N)CC(C)C)C(O)=O	Aldrich Market Select	A119120	1	NO
N-(3-Phenylpropionyl)glycine	OC(=O)CNC(=O)CCc1ccccc1	Sigma-Aldrich	MFCD03011415	1	NO
N-(5-aminopentyl)acetamide	CC(=O)NCCCCCN	Sigma-Aldrich	MFCD19204554	1	NO
N-[3-(2-Oxopyrrolidin-1-yl)propyl]acetamide	CC(=O)NCCCN1CCCC1=O	Enamine Ltd.	EN300-248975	1	NO
N-a-Acetyl-L-arginine	CC(=O)N[C@@H](CCCNC(N)=N)C(O)=O	Sigma	S451029-250MG	10	NO
N-Acetyl-beta-alanine	CC(=O)NCCC(O)=O	Sigma-Aldrich	MFCD00037296	1	NO
N-acetyl-hexosamine	CC(=O)N[C@H]1[C@@H](O)O[C@@H](CO)[C@@H](O)[C@@H]1O	Sigma-Aldrich	MFCD00267361	1	NO
N-Acetyl-L-aspartic acid	CC(=O)N[C@@H](CC(O)=O)C(O)=O	Sigma-Aldrich	920	10	NO
N-Acetyl-L-proline	CC(=O)N1CCC[C@H]1C(O)=O	Sigma-Aldrich	MFCD00020837	1	NO
N-acetyl-L-valine	CC(C)[C@H](NC(C)=O)C(O)=O	Enamine Ltd.	EN300-16582	1	NO
N-acetylasparagine	CC(=O)N[C@@H](CC(N)=O)C(O)=O	Sigma-Aldrich	441554	10	NO
N-Acetylglutamic acid *	CC(=O)NC(CCC(O)=O)C(O)=O	Princeton	OSSL_298269	10	NO
N-Acetylleucine *	CC(C)CC(NC(C)=O)C(O)=O	ChemBridge	FT44-5949	10	NO
N-Acetylprocainamide *	CCN(CC)CCNC(=O)c1ccc(NC(C)=O)cc1	Sigma	MFCD00009052	10	NO
N-Acetylputrescine hydrochloride	CC(=O)NCCCCN	Sigma	A8784-25MG	1	NO
N-acetylthreonine	C[C@@H](O)[C@H](NC(C)=O)C(O)=O	Sigma-Aldrich	MFCD00037810	10	NO
N-Alpha-acetyl-L-lysine	CC(=O)N[C@@H](CCCCN)C(O)=O	Sigma-Aldrich	MFCD00008233	1	NO
N-Butyrylglycine	CCCC(=O)NCC(O)=O	Sigma-Aldrich	MFCD09812238	1	NO
N-Formyl-D-phenylalanine	OC(=O)[C@@H](Cc1ccccc1)NC=O	Sigma-Aldrich	MFCD00063281	10	NO
N-Formyl-L-methionine	CSCC[C@H](NC=O)C(O)=O	Sigma-Aldrich	MFCD00021033	1	NO
N-Oleoylethanolamine *	CCCCCCCC\C=C/CCCCCCCC(=O)NCCO	Sigma	MFCD00045972	10	NO
N6,N6-Dimethyladenosine	CN(C)c1ncnc2n(cnc12)[C@@H]1O[C@H](CO)[C@@H](O)[C@H]1O	Combi-Blocks	QB-7039	1	NO
Naled *	COP(=O)(OC)OC(Br)C(Cl)(Cl)Br	DuPont	A001576521	10	NO
Nervonic acid *	CCCCCCCC\C=C/CCCCCCCCCCCCCC(O)=O	Sigma	MFCD00010507	1	NO
NG,NG-Dimethylarginine dihydrochloride	CN(C)C(=N)NCCC[C@H](N)C(O)=O	Sigma	D4268-10MG	10	NO
Nicotinamide riboside	NC(=O)c1ccc[n+](c1)[C@@H]1O[C@H](CO)[C@@H](O)[C@H]1O	Cayman	23132	1	NO
Nicotinic acid	OC(=O)c1cccnc1	Sigma	N4126-5G	10	NO
Nonoxynol-9 *	CCCCCCCCCc1ccc(OCCOCCOCCOCCOCCOCCOCCOCCOCCO)cc1	MedChemEx	HY-B1027	10	NO
Norclozapine *	Clc1ccc2Nc3ccccc3C(=Nc2c1)N1CCNCC1	Biotrend	BN0373	1	NO
O-Desmethyltramadol *	CN(C)CC1CCCCC1(O)c1cccc(O)c1	TygerSci	DH1818	10	NO
Octadecanedioic acid	OC(=O)CCCCCCCCCCCCCCCCC(O)=O	Combi-Blocks	QB-8337	1	NO
Oleamide	CCCCCCCC\C=C/CCCCCCCC(N)=O	Sigma	O2136-100MG	10	NO
Oleanolic acid	CC1(C)CC[C@@]2(CC[C@]3(C)C(=CC[C@@H]4[C@@]5(C)CC[C@H](O)C(C)(C)[C@@H]5CC[C@@]34C)[C@@H]2C1)C(O)=O	Adooq	A10668	10	NO
Oleic acid	CCCCCCCC\C=C/CCCCCCCC(O)=O	Sigma-Aldrich	O1383	1	NO
Oleoyl glycine *	CCCCCCCC\C=C/CCCCCCCC(=O)NCC(O)=O	Cayman	90269	10	NO
Olopatadine *	CN(C)CC\C=C1\c2ccccc2COc2ccc(CC(O)=O)cc12	Princeton	OSSM_171439	10	NO
Oxyphenonium *	CC[N+](C)(CC)CCOC(=O)C(O)(C1CCCCC1)c1ccccc1	Vitas-M	NA	10	NO
Palmitoleoyl Ethanolamide *	CCCCCC\C=C/CCCCCCCC(=O)NCCO	Cayman	10965	10	NO
Palmitoylethanolamide *	CCCCCCCCCCCCCCCC(=O)NCCO	Vitas-M	STL454872	10	NO
Palmitoylglycine	CCCCCCCCCCCCCCCC(=O)NCC(O)=O	Sigma-Aldrich	P0064	1	NO
Pantothenol*	CC(C)(CO)C(O)C(=O)NCCCO	Labotest	LT00244791	10	NO
Pentylbenzene *	CCCCCc1ccccc1	Enamine	EN300-24694	10	NO
Phenol glucuronide *	O[C@H]1[C@H](Oc2ccccc2)O[C@@H]([C@@H](O)[C@@H]1O)C(O)=O	Sigma	MFCD00057515	10	NO
Phenylacetic acid	OC(=O)Cc1ccccc1	Sigma	P16621-5G	10	NO
Phenylalanyltryptophan	N[C@@H](Cc1ccccc1)C(=O)N[C@@H](Cc1c[nH]c2ccccc12)C(O)=O	Alfa Aesar	24587-41-5	10	NO
Phenyloxidanesulfonic acid	OS(=O)(=O)Oc1ccccc1	Enamine Ltd.	EN300-1716833	10	NO
Phytosphingosine 4-hydroxysphinganine	CCCCCCCCCCCCCC[C@@H](O)[C@@H](O)[C@@H](N)CO	Avanti	860499P	10	NO
Pipecolinic acid	OC(=O)[C@H]1CCCCN1	Sigma-Aldrich	P45850	1	NO
Probucol *	CC(C)(Sc1cc(c(O)c(c1)C(C)(C)C)C(C)(C)C)Sc1cc(c(O)c(c1)C(C)(C)C)C(C)(C)C	Sigma	MFCD00079281	10	NO
Procaine *	CCN(CC)CCOC(=O)c1ccc(N)cc1	ChemBridge	B149095	10	NO
Procarbazine *	CNNCc1ccc(cc1)C(=O)NC(C)C	Vitas-M	STL483417	1	NO
Propionic acid	CCC(O)=O	Sigma	P1386-500ML	10	NO
Propylene glycol stearate *	CCCCCCCCCCCCCCCCCC(=O)OCC(C)O	Sigma	MFCD00021902	10	NO
psi-Pelletierine *	CN1C2CCCC1CC(=O)C2	ChemBridge	NA	10	NO
Putrescine	NCCCCN	Sigma	51799-100MG	10	NO
Pyridoxamine dihydrochloride	Cc1ncc(CO)c(CN)c1O	Sigma	P9380-1G	10	NO
Pyridoxine	Cc1ncc(CO)c(CO)c1O	Sigma-Aldrich	P5669	1	NO
Pyrocatechol	Oc1ccccc1O	Sigma	C9510-100G	10	NO
Quinaldine *	Cc1ccc2ccccc2n1	ChemBridge	B12823	10	NO
Quinic acid *	O[C@@H]1C[C@@](O)(C[C@@H](O)[C@H]1O)C(O)=O	ChemBridge	TZ1410	10	NO
Quinmerac *	Cc1cnc2c(C(O)=O)c(Cl)ccc2c1	Sigma	MFCD00145199	10	NO
rac-Glycerol 1-myristate	CCCCCCCCCCCCCC(=O)OC[C@@H](O)CO	Sigma-Aldrich	M1890	1	YES
Rasagiline *	C#CCN[C@@H]1CCc2ccccc12	Sigma	MFCD00866571	10	NO
Repaglinide *	CCOc1cc(CC(=O)N[C@@H](CC(C)C)c2ccccc2N2CCCCC2)ccc1C(O)=O	Sigma	MFCD00906179	10	NO
Retapamulin *	C[C@@H]1CC[C@@]23CCC(=O)[C@H]2[C@]1(C)[C@@H](C[C@@](C)(C=C)[C@@H](O)[C@@H]3C)OC(=O)CS[C@H]1C[C@@H]2CC[C@H](C1)N2C	Sigma	MFCD11045316	10	YES
Rocuronium *	CC(=O)O[C@H]1[C@H](C[C@H]2[C@@H]3CC[C@H]4C[C@H](O)[C@H](C[C@]4(C)[C@H]3CC[C@]12C)N1CCOCC1)[N+]1(CC=C)CCCC1	AvaChem	2198	10	NO
Sebacic acid	OC(=O)CCCCCCCCC(O)=O	Sigma	283258-5G	1	NO
Solasodine *	CC1C2C(CC3C4CC=C5CC(O)CCC5(C)C4CCC23C)OC11CCC(C)CN1	Sigma	MFCD00669699	10	NO
Sphinganine-1-phosphate (d18:0)	CCCCCCCCCCCCCCC[C@@H](O)[C@@H](N)COP(O)(O)=O	Cayman	22500	1	NO
Stearoylethanolamide	CCCCCCCCCCCCCCCCCC(=O)NCCO	Vitas-M	STL454871	10	NO
Streptozocin *	CN([N+][O-])C(=O)N[C@H]1[C@@H](O)O[C@H](CO)[C@@H](O)[C@@H]1O	Adooq	A10868	10	NO
Styrene *	C=Cc1ccccc1	Enamine	Z966690906	10	NO
Suberic acid	OC(=O)CCCCCCC(O)=O	Sigma	60930	10	NO
Tafluprost *	CC(C)OC(=O)CCC\C=C/C[C@H]1[C@@H](O)C[C@@H](O)[C@@H]1\C=C\C(F)(F)COc1ccccc1	Sigma	MFCD08062150	1	NO
Taurine	NCCS(O)(=O)=O	Sigma	T0625-10G	10	NO
Tetraacetylethylenediamine *	CC(=O)N(CCN(C(C)=O)C(C)=O)C(C)=O	Sigma	MFCD00014967	10	NO
Tetradecanedioic acid *	OC(=O)CCCCCCCCCCCCC(O)=O	Enamine	EN300-123432	10	NO
Tetragastrin *	CSCC[C@H](NC(=O)[C@@H](N)Cc1c[nH]c2ccccc12)C(=O)N[C@@H](CC(O)=O)C(=O)N[C@@H](Cc1ccccc1)C(N)=O	Sigma	MFCD00076492	10	NO
Threonylphenylalanine	C[C@@H](O)[C@H](N)C(=O)N[C@@H](Cc1ccccc1)C(O)=O	Sigma-Aldrich	MFCD00038591	1	NO
Tiracizine *	CCOC(=O)Nc1ccc2CCc3ccccc3N(C(=O)CN(C)C)c2c1	ChemBridge	FT47-8154	10	NO
Trans-Piceid *	OC[C@H]1O[C@@H](Oc2cc(O)cc(\C=C\c3ccc(O)cc3)c2)[C@H](O)[C@@H](O)[C@@H]1O	Sigma	MFCD00210592	10	NO
Traumatic acid *	OC(=O)CCCCCCCC\C=C\C(O)=O	Sigma	MFCD00004443	10	NO
Tricaprylin TG(8:0/8:0/8:0)*	CCCCCCCC(=O)OCC(COC(=O)CCCCCCC)OC(=O)CCCCCCC	Sigma	MFCD00036236	10	NO
Tricarballylic acid	OC(=O)CC(CC(O)=O)C(O)=O	Sigma-Aldrich	MFCD00002723	1	NO
Tricosanoic acid	CCCCCCCCCCCCCCCCCCCCCCC(O)=O	Sigma-Aldrich	MFCD00002808	1	NO
Tyramine	NCCc1ccc(O)cc1	Sigma	93810	10	NO
Ursolic acid *	C[C@@H]1CC[C@@]2(CC[C@]3(C)C(=CC[C@@H]4[C@@]5(C)CC[C@H](O)C(C)(C)[C@@H]5CC[C@@]34C)[C@@H]2[C@H]1C)C(O)=O	Sigma	MFCD00009621	10	YES
Valaciclovir *	CC(C)[C@H](N)C(=O)OCCOCn1cnc2c1nc(N)[nH]c2=O	Vitas-M	STK802272	10	NO
Verapamil *	COc1ccc(CCN(C)CCCC(C#N)(C(C)C)c2ccc(OC)c(OC)c2)cc1OC	Princeton	NA	1	NO
xi-Norepinephrine *	NCC(O)c1ccc(O)c(O)c1	Enamine	NA	10	NO
Isosorbide	O[C@H]1CO[C@@H]2[C@H](O)CO[C@H]12	Selleck	S4204	10	YES	Not in initial screen
